# A genomewide association study for bristle number variation in *Drosophila melanogaster*

**DOI:** 10.64898/2026.08.17.745380

**Authors:** Katherine M. Hanson, Stuart J. Macdonald

**Author notes:** Corresponding author: (SJM).

## Abstract

Decades of research has uncovered a wealth of mechanistic information about the development of sensory bristles in *Drosophila melanogaster*. By studying large-effect, often loss-of-function mutations, many genes have been associated with bristle development, morphology, patterning, and number. Equally, the number of bristles present in certain areas of the fly cuticle is a classic quantitative trait, the genetic basis of which has been studied using a range of tools, from artificial selection to QTL (Quantitative Trait Locus) mapping. Such studies have often implicated well-understood bristle development genes as contributing to natural variation in bristle number. Here we contribute to the study of bristle number genetic variation in flies by executing a GWAS (genomewide association study). We generated whole genome sequences for 897 phenotyped male *D. melanogaster* individuals derived from a wild-derived, but lab-adapted outbred population, revealing - following quality control and filtering - over 780,000 variants with frequencies greater than 5%. Using these data we estimated the SNP (Single Nucleotide Polymorphism) heritability for ABN (abdominal bristle number) and SBN (sternopleural bristle number) as 0.28 and 0.35, respectively. These values indicate that our set of genotyped variants collectively explain a substantial fraction of the variance in phenotype in the mapping panel. Subsequently, genome scans revealed 1085 (ABN) and 211 (SBN) genomewide significant sites, and - due to extensive LD (Linkage Disequilibrium) in our panel - nearly all these sites are clustered into three locations; We find a GWAS hit for ABN in the middle of chromosome 3L, and hits for SBN at the tip of the X chromosome (where several prior mapping studies have resolved QTL for bristle number), and on 2L. Surveying existing studies that identified genes that control bristle number/development, we highlight several candidates that may segregate for causative, functional variants.
