## Supplementary material for "A genomewide association study for bristle number variation in *Drosophila melanogaster*": S7_Table.csv

Gene_Table_Order	FBgn	Gene_Symbol	Gene_Name	CG_CR	Chr_Arm	Pos_Min_R6	Pos_Max_R6	Strand	PMID_List	How_Gene_Is_Implicated_Based_On_PMIDs	Norga_Hit	GO_Term_List
1	FBgn0023129	aay	astray	CG3705	3L	9423253	9424781	1	12524340 / 10545462 / 9409832	test_at_gene_PNS	no	NA
2	FBgn0264442	ab	abrupt	CG43860	2L	11210678	11261080	1	NA	NA	yes	NA
3	FBgn0000014	abd-A	abdominal A	CG10325	3R	16807214	16830049	-1	12524340 / 9691044 / 8851044 / 8533161 / 10545462	implicated_via_qtl	no	GO_0007422
4	FBgn0000015	Abd-B	Abdominal B	CG11648	3R	16927212	16972236	-1	12524340 / 9691044 / 8851044 / 8533161 / 10545462	implicated_via_qtl	no	NA
5	FBgn0020510	Abi	Abelson interacting protein	CG9749	3R	14119262	14122420	-1	NA	NA	no	GO_0022416
6	FBgn0036372	Abp1	Actin binding protein 1	CG10083	3L	13483533	13486280	-1	NA	NA	no	GO_0022416 / GO_0050767
7	FBgn0000022	ac	achaete	CG3796	X	370031	370947	1	12524340 / 9691044 / 7768438 / 8978039 / 10757767 / 8851044 / 8533161 / 10545462	test_at_gene_bristle	no	GO_0022416 / GO_0007422 / FBbt_00001135 / GO_0050767
8	FBgn0000042	Act5C	Actin 5C	CG4027	X	5900861	5905399	1	NA	NA	yes	NA
9	FBgn0024913	Actbeta	Activin-beta	CG11062	4	1077331	1084796	-1	NA	NA	no	FBbt_00001135 / GO_0050767
10	FBgn0041171	ago	archipelago	CG15010	3L	4246343	4254306	-1	NA	NA	no	GO_0050767
11	FBgn0000061	al	aristaless	CG3935	2L	378112	387439	1	NA	NA	no	GO_0022416
12	FBgn0087040	alphaTub67C	alpha-Tubulin at 67C	CG8308	3L	9681268	9683370	1	NA	NA	no	GO_0007422
13	FBgn0000071	Ama	Amalgam	CG2198	3R	6762593	6765261	1	NA	NA	no	GO_0050767
14	FBgn0003270	amos	absent MD neurons and olfactory sensilla	CG10393	2L	18596136	18596921	-1	NA	NA	no	FBbt_00001135
15	FBgn0027356	Amph	Amphiphysin	CG8604	2R	12593604	12612068	1	NA	NA	yes	NA
16	FBgn0030328	Amun	Amun	CG2446	X	11710120	11715565	-1	NA	NA	no	GO_0022416
17	FBgn0000077	amx	almondex	CG12127	X	9245915	9247336	-1	NA	NA	no	GO_0046331
18	FBgn0260642	Antp	Antennapedia	CG1028	3R	6896253	6999228	-1	NA	NA	no	GO_0050767
19	FBgn0000097	aop	anterior open	CG3166	2L	2156484	2178754	-1	NA	NA	no	GO_0050767
20	FBgn0004569	aos	argos	CG4531	3L	16470386	16483650	-1	NA	NA	no	GO_0050767
21	FBgn0264855	AP-2alpha	Adaptor Protein complex 2, alpha subunit	CG4260	2L	408030	414777	-1	NA	NA	no	FBbt_00001135
22	FBgn0261854	aPKC	atypical protein kinase C	CG42783	2R	14944458	14962969	-1	NA	NA	no	GO_0050767
23	FBgn0000108	Appl	beta amyloid protein precursor-like	CG7727	X	530501	579044	1	NA	NA	yes	GO_0007422
24	FBgn0028646	aralar1	aralar1	CG2139	3R	30445635	30455867	-1	12524340	implicated_via_qtl	no	NA
25	FBgn0017418	ari-1	ariadne 1	CG5659	X	18130392	18137784	-1	NA	NA	no	GO_0050767
26	FBgn0262716	Arp3	Actin-related protein 3	CG7558	3L	8113407	8115902	-1	NA	NA	no	GO_0022416
27	FBgn0001961	Arpc1	Actin-related protein 2/3 complex, subunit 1	CG8978	2L	13827941	13829741	-1	NA	NA	no	GO_0022416
28	FBgn0000119	arr	arrow	CG5912	2R	13453640	13483229	-1	NA	NA	yes	NA
29	FBgn0000137	ase	asense	CG3258	X	460747	463176	1	12524340	implicated_via_qtl	no	GO_0022416 / GO_0007422 / FBbt_00001135 / GO_0050767
30	FBgn0039213	atl	atlastin	CG6668	3R	24625671	24634714	1	NA	NA	no	GO_0050767
31	FBgn0010433	ato	atonal	CG7508	3R	8278052	8279274	1	9691044 / 8851044 / 8533161 / 10545462	implicated_via_qtl	no	FBbt_00001135
32	FBgn0041188	Atx2	Ataxin-2	CG5166	3R	15408423	15417277	1	NA	NA	no	GO_0022416
33	FBgn0000147	aurA	aurora A	CG3068	3R	11963124	11964826	1	NA	NA	no	GO_0050767
34	FBgn0011758	B-H1	BarH1	CG5529	X	17397478	17403278	1	NA	NA	no	GO_0022416
35	FBgn0004854	B-H2	BarH2	CG5488	X	17314581	17324175	1	NA	NA	no	GO_0022416
36	FBgn0023407	B4	B4	CG9239	2L	13500624	13549328	-1	NA	NA	no	FBbt_00001135
37	FBgn0011300	babo	baboon	CG8224	2R	8952339	8962796	1	NA	NA	no	GO_0050767
38	FBgn0025463	Bap60	Brahma associated protein 60kD	CG4303	X	13157445	13159508	-1	NA	NA	no	GO_0050767
39	FBgn0037081	barc	barricade	CG6049	3L	21420388	21433134	-1	NA	NA	no	GO_0050767
40	FBgn0087007	bbg	big bang	CG42230	3L	14412828	14536276	-1	NA	NA	no	FBbt_00005181
41	FBgn0043362	bchs	blue cheese	CG14001	2L	5907169	5922776	1	NA	NA	no	GO_0022416
42	FBgn0000173	ben	bendless	CG18319	X	13996345	13999805	1	NA	NA	yes	NA
43	FBgn0000180	bib	big brain	CG4722	2L	9984645	9995538	1	9691044	implicated_via_qtl	no	FBbt_00001135
44	FBgn0014133	bif	bifocal	CG1822	X	11678970	11694740	1	NA	NA	yes	GO_0050767
45	FBgn0023097	bon	bonus	CG5206	3R	20593139	20612540	1	12524340 / 10545462 / 9409832	test_at_gene_PNS	no	NA
46	FBgn0010300	brat	brain tumor	CG10719	2L	19133816	19179758	1	NA	NA	no	GO_0050767
47	FBgn0000216	Brd	Bearded	CG3096	3L	14972667	14973198	1	8851044 / 10545462	implicated_via_qtl	no	FBbt_00001135
48	FBgn0000212	brm	brahma	CG5942	3L	15970082	15982869	-1	NA	NA	no	GO_0050767
49	FBgn0285896	btl	breathless	CG32134	3L	14075772	14083229	1	NA	NA	no	GO_0050767
50	FBgn0014949	btn	buttonless	CG5264	3R	22586149	22586625	-1	NA	NA	yes	NA
51	FBgn0023096	btv	beethoven	CG15148	2L	17962625	17982472	-1	NA	NA	no	FBbt_00001135
52	FBgn0259176	bun	bunched	CG42281	2L	12455540	12546611	-1	NA	NA	no	GO_0050767
53	FBgn0265598	Bx	Beadex	CG44425	X	18515428	18572809	1	NA	NA	yes	GO_0022416
54	FBgn0004863	C15	C15	CG7937	3R	21499986	21512814	1	NA	NA	no	GO_0022416
55	FBgn0015609	CadN	Cadherin-N	CG7100	2L	17647053	17778340	-1	NA	NA	no	GO_0050767
56	FBgn0005585	Calr	Calreticulin	CG9429	3R	9628691	9630851	-1	12524340 / 9409832	test_at_gene_PNS	yes	NA
57	FBgn0023095	caps	capricious	CG11282	3L	13228692	13279642	1	NA	NA	yes	NA
58	FBgn0261458	capt	capulet	CG33979	2L	1151678	1158262	-1	NA	NA	no	GO_0022416
59	FBgn0024249	cato	cousin of atonal	CG7760	2R	16277685	16278396	-1	NA	NA	no	FBbt_00001135
60	FBgn0002022	Catsup	Catecholamines up	CG10449	2L	19041862	19043614	1	16682353	test_at_gene_bristle	no	NA
61	FBgn0015919	caup	caupolican	CG10605	3L	12609631	12621798	1	NA	NA	yes	NA
62	FBgn0043364	cbt	cabut	CG4427	2L	476446	479688	-1	NA	NA	yes	NA
63	FBgn0037632	CCT7	Chaperonin containing TCP1 subunit 7	CG8351	3R	8801564	8806234	1	12524340	implicated_via_qtl	no	NA
64	FBgn0011573	Cdc37	Cdc37	CG12019	3L	1795392	1797307	1	NA	NA	no	GO_0050767
65	FBgn0032821	CdGAPr	Cd GTPase activating protein-related	CG10538	2L	19774874	19791882	-1	NA	NA	no	FBbt_00001135
66	FBgn0004876	cdi	center divider	CG6027	3R	19044882	19094270	-1	NA	NA	yes	NA
67	FBgn0015618	Cdk8	Cyclin-dependent kinase 8	CG10572	3L	9837080	9838670	-1	NA	NA	no	GO_0022416
68	FBgn0033985	CG10257	NA	CG10257	2R	14942398	14944469	1	NA	NA	no	GO_0050767
69	FBgn0052301	CG32301	NA	CG32301	3L	2244478	2248614	1	NA	NA	no	GO_0022416
70	FBgn0032119	CG3769	NA	CG3769	2L	9435399	9436842	1	NA	NA	no	FBbt_00001135
71	FBgn0264090	CG43759	-	CG43759	X	18930335	19028629	1	NA	NA	yes	NA
72	FBgn0013764	Chi	Chip	CG3924	2R	24031538	24033943	-1	NA	NA	no	GO_0022416
73	FBgn0000308	chic	chickadee	CG9553	2L	5972115	5981018	-1	NA	NA	no	GO_0050767
74	FBgn0028387	chm	chameau	CG5229	2L	7412417	7422736	1	NA	NA	no	GO_0022416
75	FBgn0015371	chn	charlatan	CG11798	2R	15115236	15144783	1	NA	NA	no	GO_0007422 / FBbt_00001135
76	FBgn0027598	cindr	CIN85 and CD2AP related	CG31012	3R	30808617	30827005	1	NA	NA	no	FBbt_00005181
77	FBgn0000317	ck	crinkled	CG7595	2L	15044963	15057862	-1	NA	NA	no	GO_0022416
78	FBgn0044323	Cka	Connector of kinase to AP-1	CG7392	2L	8030721	8040826	1	NA	NA	no	GO_0050767
79	FBgn0264492	CkIIalpha	casein kinase IIalpha	CG17520	3L	23097072	23103460	1	NA	NA	no	GO_0022416 / GO_0046331
80	FBgn0013765	cnn	centrosomin	CG4832	2R	13439314	13450475	-1	NA	NA	no	GO_0007422
81	FBgn0259173	corn	cornetto	CG42278	3L	7142991	7157073	-1	NA	NA	yes	NA
82	FBgn0010313	corto	corto	CG2530	3R	5077779	5087072	-1	NA	NA	yes	NA
83	FBgn0011570	cpb	capping protein beta	CG17158	2L	1704902	1706962	1	NA	NA	no	FBbt_00005181
84	FBgn0263995	cpo	couch potato	CG43738	3R	17919832	18018892	1	12524340 / 10545462	implicated_via_qtl	no	FBbt_00001135
85	FBgn0020309	crol	crooked legs	CG14938	2L	11794327	11809438	-1	NA	NA	yes	NA
86	FBgn0004198	ct	cut	CG11387	X	7608428	7678859	1	8851044 / 8533161	only_suggested_in_review	no	FBbt_00005181 / GO_0007422 / FBbt_00001135
87	FBgn0020496	CtBP	C-terminal Binding Protein	CG7583	3R	13011649	13026275	1	NA	NA	no	GO_0022416
88	FBgn0011760	ctp	cut up	CG6998	X	4687800	4702034	1	NA	NA	no	GO_0022416
89	FBgn0035205	Ctr9	Ctr9	CG2469	3L	1307224	1311805	1	NA	NA	no	GO_0050767
90	FBgn0259938	cwo	clockwork orange	CG17100	3R	10388258	10400752	1	NA	NA	no	GO_0007422 / GO_0050767
91	FBgn0000404	CycA	Cyclin A	CG5940	3L	11826719	11833578	-1	10545462 / 9409832	test_at_gene_PNS	no	NA
92	FBgn0004597	CycC	Cyclin C	CG7281	3R	14889004	14890205	-1	NA	NA	no	GO_0022416
93	FBgn0010382	CycE	Cyclin E	CG3938	2L	15727581	15748150	-1	NA	NA	no	GO_0007422
94	FBgn0038320	Cyfip	Cytoplasmic FMR1 interacting protein	CG4931	3R	15333266	15338365	1	NA	NA	no	GO_0022416
95	FBgn0031925	Cyp4d21	Cytochrome P450 4d21	CG6730	2L	7605600	7607701	1	NA	NA	no	FBbt_00005181
96	FBgn0267821	da	daughterless	CG5102	2L	10388105	10393228	1	8851044 / 8889529 / 8533161	test_at_gene_bristle	yes	GO_0022416
97	FBgn0263930	dally	division abnormally delayed	CG4974	3L	8827505	8891192	1	NA	NA	yes	GO_0022416
98	FBgn0010316	dap	dacapo	CG1772	2R	9712321	9716256	1	NA	NA	yes	NA
99	FBgn0023388	Dap160	Dynamin associated protein 160	CG1099	2L	21134439	21142347	-1	NA	NA	no	GO_0050767
100	FBgn0263239	dar1	dendritic arbor reduction 1	CG12029	3L	3626352	3653442	1	NA	NA	no	GO_0050767
101	FBgn0263864	Dark	Death-associated APAF1-related killer	CG6829	2R	17020027	17026703	1	NA	NA	no	GO_0022416
102	FBgn0031461	daw	dawdle	CG16987	2L	2805261	2812376	1	NA	NA	no	GO_0050767
103	FBgn0001108	DCTN1-p150	Dynactin 1, p150 subunit	CG9206	3L	13929387	13934656	1	NA	NA	no	GO_0050767
104	FBgn0000422	Ddc	Dopa decarboxylase	CG10697	2L	19116483	19120306	-1	16108138	test_at_gene_bristle	no	NA
105	FBgn0013811	Dhc62B	Dynein heavy chain at 62B	CG15804	3L	1759172	1771758	-1	NA	NA	no	FBbt_00001135
106	FBgn0013812	Dhc93AB	Dynein heavy chain at 93AB	CG3723	3R	21024580	21042499	-1	NA	NA	no	FBbt_00001135
107	FBgn0260635	Diap1	Death-associated inhibitor of apoptosis 1	CG12284	3L	16038410	16051034	-1	NA	NA	no	GO_0022416
108	FBgn0015247	Diap2	Death-associated inhibitor of apoptosis 2	CG8293	2R	15932170	15934825	-1	NA	NA	no	GO_0022416
109	FBgn0011274	Dif	Dorsal-related immunity factor	CG6794	2L	17413248	17433161	-1	NA	NA	no	GO_0007422
110	FBgn0033447	dila	dilatory	CG1625	2R	9823082	9827206	-1	NA	NA	no	GO_0007422 / FBbt_00001135
111	FBgn0000463	Dl	Delta	CG3619	3R	19302731	19326217	-1	12524340 / 9691044 / 10430585 / 7768438 / 8978039 / 9611209 / 9611208 / 8851044 / 8889529 / 8533161 / 10545462 / 9409832	test_at_gene_bristle	yes	GO_0022416 / GO_0046331 / FBbt_00005181 / GO_0007422 / FBbt_00001135 / GO_0050767
112	FBgn0260632	dl	dorsal	CG6667	2L	17436830	17450364	-1	NA	NA	no	GO_0007422
113	FBgn0040465	Dlip3	Dorsal interacting protein 3	CG12767	2R	18128494	18130246	1	NA	NA	no	FBbt_00005181
114	FBgn0278604	dmt	dalmatian	CG8374	3R	9711142	9714675	1	12524340 / 9409832	test_at_gene_PNS	no	GO_0007422
115	FBgn0037962	Dnali1	Dynein axonemal light intermediate chain 1	CG6971	3R	11892306	11893297	-1	NA	NA	no	FBbt_00001135
116	FBgn0265998	Doa	Darkener of apricot	CG42320	3R	28888073	28922772	1	NA	NA	yes	NA
117	FBgn0020306	dom	domino	CG9696	2R	21323430	21341847	1	NA	NA	no	FBbt_00001135
118	FBgn0010109	dpn	deadpan	CG8704	2R	8228971	8232330	-1	NA	NA	yes	FBbt_00001135 / GO_0050767
119	FBgn0000492	Dr	Drop	CG1897	3R	29556386	29565244	1	NA	NA	no	FBbt_00001135
120	FBgn0020381	Dredd	Death related ced-3/Nedd2-like caspase	CG7486	X	633622	635545	-1	NA	NA	no	GO_0007422
121	FBgn0015664	Dref	DNA replication-related element factor	CG5838	2L	9964147	9967229	-1	NA	NA	no	GO_0022416
122	FBgn0026404	Dronc	Death regulator Nedd2-like caspase	CG8091	3L	9968479	9971002	1	NA	NA	no	GO_0022416
123	FBgn0033159	Dscam1	Down syndrome cell adhesion molecule 1	CG17800	2R	7317924	7381899	-1	NA	NA	no	FBbt_00005181 / GO_0007422
124	FBgn0000499	dsh	dishevelled	CG18361	X	11355881	11358724	1	NA	NA	no	GO_0050767
125	FBgn0000504	dsx	doublesex	CG11094	3R	7924323	7967408	-1	9691044	implicated_via_qtl	no	FBbt_00001135
126	FBgn0002592	E(spl)m2-BFM	Enhancer of split m2, Bearded family member	CG6104	3R	26016514	26017470	-1	12524340 / 9691044 / 7768438 / 8851044 / 8889529 / 8533161 / 10545462	test_at_gene_bristle	no	FBbt_00001135
127	FBgn0002609	E(spl)m3-HLH	Enhancer of split m3, helix-loop-helix	CG8346	3R	26021823	26023127	1	12524340 / 9691044 / 7768438 / 8851044 / 8889529 / 8533161 / 10545462	test_at_gene_bristle	no	FBbt_00001135 / GO_0050767
128	FBgn0002629	E(spl)m4-BFM	Enhancer of split m4, Bearded family member	CG6099	3R	26023821	26024579	-1	12524340 / 9691044 / 7768438 / 8851044 / 8889529 / 8533161 / 10545462	test_at_gene_bristle	no	FBbt_00001135
129	FBgn0002631	E(spl)m5-HLH	Enhancer of split m5, helix-loop-helix	CG6096	3R	26028854	26029735	-1	12524340 / 9691044 / 7768438 / 8851044 / 8889529 / 8533161 / 10545462	test_at_gene_bristle	no	FBbt_00001135 / GO_0050767
130	FBgn0002632	E(spl)m6-BFM	Enhancer of split m6, Bearded family member	CG8354	3R	26032911	26034047	1	12524340 / 9691044 / 7768438 / 8851044 / 8889529 / 8533161 / 10545462	test_at_gene_bristle	no	NA
131	FBgn0002633	E(spl)m7-HLH	Enhancer of split m7, helix-loop-helix	CG8361	3R	26037038	26038019	1	12524340 / 9691044 / 7768438 / 8851044 / 8889529 / 8533161 / 10545462	test_at_gene_bristle	yes	FBbt_00001135 / GO_0050767
132	FBgn0000591	E(spl)m8-HLH	Enhancer of split m8, helix-loop-helix	CG8365	3R	26040240	26041008	1	12524340 / 9691044 / 7768438 / 8851044 / 8889529 / 8533161 / 10545462	test_at_gene_bristle	no	FBbt_00001135 / GO_0050767
133	FBgn0002732	E(spl)malpha-BFM	Enhancer of split malpha, Bearded family member	CG8337	3R	26010893	26011568	1	12524340 / 9691044 / 7768438 / 8851044 / 8889529 / 8533161 / 10545462	test_at_gene_bristle	no	FBbt_00001135
134	FBgn0002733	E(spl)mbeta-HLH	Enhancer of split mbeta, helix-loop-helix	CG14548	3R	26005046	26006023	-1	12524340 / 9691044 / 7768438 / 8851044 / 8889529 / 8533161 / 10545462	test_at_gene_bristle	no	FBbt_00001135 / GO_0050767
135	FBgn0002734	E(spl)mdelta-HLH	Enhancer of split mdelta, helix-loop-helix	CG8328	3R	25997621	25998633	1	12524340 / 9691044 / 7768438 / 8851044 / 8889529 / 8533161 / 10545462	test_at_gene_bristle	no	FBbt_00001135 / GO_0050767
136	FBgn0002735	E(spl)mgamma-HLH	Enhancer of split mgamma, helix-loop-helix	CG8333	3R	25999851	26000761	1	12524340 / 9691044 / 7768438 / 8851044 / 8889529 / 8533161 / 10545462	test_at_gene_bristle	no	FBbt_00001135 / GO_0050767
137	FBgn0011766	E2f1	E2F transcription factor 1	CG6376	3R	21620304	21660871	-1	NA	NA	yes	NA
138	FBgn0027066	Eb1	Eb1	CG3265	2R	6749227	6756300	1	NA	NA	yes	NA
139	FBgn0263933	ebi	ebi	CG4063	2L	415067	418536	1	NA	NA	no	GO_0022416
140	FBgn0000546	EcR	Ecdysone receptor	CG1765	2R	6087873	6169087	-1	NA	NA	no	GO_0007422
141	FBgn0000547	ed	echinoid	CG12676	2L	4031377	4115749	1	NA	NA	no	GO_0050767
142	FBgn0011217	eff	effete	CG7425	3R	14732414	14741319	-1	NA	NA	yes	NA
143	FBgn0003731	Egfr	Epidermal growth factor receptor	CG10079	2R	21522420	21559977	1	NA	NA	no	GO_0007422
144	FBgn0001404	egh	egghead	CG9659	X	2588503	2599111	1	NA	NA	yes	GO_0007422
145	FBgn0264490	Eip93F	Ecdysone-induced protein 93F	CG18389	3R	21949114	22014539	1	NA	NA	no	FBbt_00001135
146	FBgn0000575	emc	extra macrochaetae	CG1007	3L	749400	753492	1	12524340 / 9691044 / 10430585 / 7768438 / 8978039 / 8722781 / 8851044 / 8889529 / 8533161 / 10545462 / 9409832	test_at_gene_bristle	yes	GO_0022416
147	FBgn0000578	ena	enabled	CG15112	2R	19141632	19163705	1	NA	NA	yes	NA
148	FBgn0025936	Eph	Eph receptor tyrosine kinase	CG1511	4	610684	622470	1	NA	NA	no	GO_0007422
149	FBgn0040324	Ephrin	Ephrin	CG1862	4	571755	580122	1	NA	NA	no	GO_0007422
150	FBgn0031375	erm	earmuff	CG31670	2L	1950239	1970362	-1	NA	NA	no	GO_0050767
151	FBgn0287768	esg	escargot	CG3758	2L	15333866	15336138	1	NA	NA	yes	NA
152	FBgn0263934	esn	espinas	CG43722	2R	7086316	7127868	1	NA	NA	no	FBbt_00001135
153	FBgn0000611	exd	extradenticle	CG8933	X	15992468	15996509	1	NA	NA	no	GO_0007422
154	FBgn0031414	eys	eyes shut	CG33955	2L	2311680	2358944	1	NA	NA	no	FBbt_00005181
155	FBgn0262111	f	forked	CG42864	X	17232942	17280964	1	NA	NA	no	GO_0022416
156	FBgn0264954	fd3F	forkhead domain 3F	CG44123	X	3802316	3811040	1	NA	NA	no	FBbt_00001135
157	FBgn0010470	Fkbp14	FK506-binding protein 14	CG9847	2R	21487167	21497929	-1	NA	NA	no	GO_0022416
158	FBgn0000709	fliI	flightless I	CG1484	X	21339741	21345088	1	12524340	implicated_via_qtl	no	NA
159	FBgn0028734	Fmr1	Fmr1	CG6203	3R	10101420	10110121	-1	NA	NA	no	FBbt_00005181 / GO_0050767
160	FBgn0011592	fra	frazzled	CG8581	2R	12529053	12564184	1	NA	NA	no	GO_0007422
161	FBgn0016081	fry	furry	CG32045	3L	9631834	9679103	-1	NA	NA	no	GO_0022416
162	FBgn0001075	ft	fat	CG3352	2L	4198404	4221796	-1	NA	NA	no	FBbt_00005181
163	FBgn0001078	ftz-f1	ftz transcription factor 1	CG4059	3L	18750607	18801309	-1	NA	NA	yes	NA
164	FBgn0039932	fuss	fussel	CG11093	4	962341	978489	-1	NA	NA	no	FBbt_00005181
165	FBgn0259108	futsch	futsch	CG34387	X	1409069	1453686	1	NA	NA	no	FBbt_00001135
166	FBgn0001085	fz	frizzled	CG17697	3L	14274343	14368639	1	NA	NA	yes	GO_0050767
167	FBgn0016797	fz2	frizzled 2	CG9739	3L	19140975	19235373	-1	NA	NA	yes	NA
168	FBgn0040372	G9a	G9a	CG2995	X	245978	254650	1	NA	NA	no	GO_0050767
169	FBgn0028968	gammaCOP	Coat Protein (coatomer) gamma	CG1528	3R	31572143	31575707	1	9409832	test_at_gene_PNS	no	NA
170	FBgn0014179	gcm	glial cells missing	CG12245	2L	9579498	9581745	-1	NA	NA	no	FBbt_00001135 / GO_0050767
171	FBgn0036144	GlcAT-P	Glucuronyltransferase P	CG6207	3L	11176954	11197536	-1	NA	NA	no	GO_0007422
172	FBgn0015229	glec	gliolectin	CG6575	3R	21850694	21856266	-1	NA	NA	yes	NA
173	FBgn0001987	Gli	Gliotactin	CG3903	2L	15756002	15762758	-1	NA	NA	yes	GO_0007422
174	FBgn0015391	glu	gluon	CG11397	2L	16733617	16738388	-1	NA	NA	no	FBbt_00001135
175	FBgn0034697	GM130	Golgi matrix protein 130 kD	CG11061	2R	22124567	22127502	-1	NA	NA	no	GO_0050767
176	FBgn0259211	grh	grainy head	CG42311	2R	17801132	17842820	1	NA	NA	no	GO_0050767
177	FBgn0001139	gro	groucho	CG8384	3R	26041736	26049911	1	12524340	implicated_via_qtl	no	NA
178	FBgn0261278	grp	grapes	CG17161	2L	16680054	16699926	1	NA	NA	yes	NA
179	FBgn0010226	GstS1	Glutathione S transferase S1	CG8938	2R	17093246	17099501	-1	NA	NA	yes	NA
180	FBgn0001169	H	Hairless	CG5460	3R	20621938	20628915	1	12524340 / 9691044 / 8978039 / 9611208 / 8851044 / 8889529 / 8889529 / 8533161 / 10545462	test_at_gene_bristle	no	NA
181	FBgn0001168	h	hairy	CG6494	3L	8675759	8679253	1	12524340 / 9691044 / 10430585 / 7768438 / 8978039 / 8851044 / 8889529 / 8533161 / 10545462 / 12242230	test_at_gene_bristle	yes	GO_0050767
182	FBgn0045852	ham	hamlet	CG31753	2L	18762874	18792906	-1	NA	NA	no	FBbt_00001135
183	FBgn0001180	hb	hunchback	CG9786	3R	8690980	8697822	-1	NA	NA	no	GO_0050767
184	FBgn0287864	hbs	hibris	CG7449	2R	15011396	15042134	1	NA	NA	no	GO_0022416
185	FBgn0015805	HDAC1	Histone deacetylase 1	CG7471	3L	4626734	4629467	1	NA	NA	no	GO_0050767
186	FBgn0025825	HDAC3	Histone deacetylase 3	CG2128	3R	5472810	5474600	-1	NA	NA	no	GO_0050767
187	FBgn0010113	hdc	headcase	CG15532	3R	30277932	30372382	1	NA	NA	yes	GO_0050767
188	FBgn0051320	HEATR2	HEAT repeat containing 2	CG31320	3R	14358356	14361786	-1	NA	NA	no	FBbt_00001135
189	FBgn0011771	Hem	HEM-protein	CG5837	3L	22284354	22288195	-1	NA	NA	no	GO_0022416
190	FBgn0011224	heph	hephaestus	CG31000	3R	31846987	32015520	-1	NA	NA	yes	NA
191	FBgn0027788	Hey	Hairy/E(spl)-related with YRPW motif	CG11194	2R	7995438	7998278	-1	NA	NA	no	GO_0050767
192	FBgn0004644	hh	hedgehog	CG4637	3R	23128169	23141906	-1	NA	NA	no	GO_0050767
193	FBgn0032250	holn1	hole-in-one	CG5198	2L	10435995	10437316	1	NA	NA	no	GO_0022416
194	FBgn0001202	hook	hook	CG10653	2L	19030844	19033498	-1	NA	NA	no	FBbt_00005181
195	FBgn0261456	hpo	hippo	CG11228	2R	19493996	19496856	-1	NA	NA	no	GO_0050767
196	FBgn0261239	Hr39	Hormone receptor-like in 39	CG8676	2L	21237250	21259675	1	NA	NA	yes	NA
197	FBgn0034012	Hr51	Hormone receptor 51	CG16801	2R	15331325	15339384	1	NA	NA	no	GO_0050767
198	FBgn0031005	Hs3st-B	Heparan sulfate 3-O sulfotransferase-B	CG7890	X	19248639	19252045	1	NA	NA	no	GO_0022416 / GO_0050767
199	FBgn0038755	Hs6st	Heparan sulfate 6-O-sulfotransferase	CG4451	3R	19929277	20008512	-1	NA	NA	no	GO_0022416
200	FBgn0001223	Hsp22	Heat shock protein 22	CG4460	3L	9372931	9374964	1	9691044	implicated_via_qtl	no	NA
201	FBgn0001224	Hsp23	Heat shock protein 23	CG4463	3L	9381882	9382765	1	NA	NA	no	FBbt_00001135
202	FBgn0001229	Hsp67Bc	Heat shock gene 67Bc	CG4190	3L	9371511	9372497	-1	9691044	implicated_via_qtl	no	NA
203	FBgn0001233	Hsp83	Heat shock protein 83	CG1242	3L	3192969	3197059	1	16183907	test_at_gene_bristle	no	GO_0050767
204	FBgn0001235	hth	homothorax	CG17117	3R	10507561	10639568	-1	12524340 / 10545462 / 9409832	test_at_gene_PNS	no	GO_0007422
205	FBgn0037657	hyx	hyrax	CG11990	3R	9038760	9042349	1	NA	NA	no	GO_0022416
206	FBgn0086693	iav	inactive	CG4536	X	6813978	6818156	1	NA	NA	no	FBbt_00001135
207	FBgn0032692	IFT46	Intraflagellar transport 46	CG15161	2L	18614339	18616106	-1	NA	NA	no	FBbt_00001135
208	FBgn0086657	IKKepsilon	I-kappaB kinase epsilon	CG2615	2L	20676045	20678979	1	NA	NA	no	GO_0022416
209	FBgn0285926	Imp	IGF-II mRNA-binding protein	CG1691	X	10787869	10824277	-1	NA	NA	yes	NA
210	FBgn0283499	InR	Insulin-like receptor	CG18402	3R	21570248	21619321	-1	NA	NA	no	GO_0050767
211	FBgn0011674	insc	inscuteable	CG11312	2R	20821262	20836028	-1	NA	NA	no	GO_0007422 / FBbt_00001135
212	FBgn0031434	insv	insensitive	CG3227	2L	2575280	2576997	-1	NA	NA	no	FBbt_00001135
213	FBgn0037374	jagn	jagunal	CG10978	3R	5779315	5781308	1	NA	NA	no	GO_0022416
214	FBgn0263973	jv	javelin	CG32397	3L	6563197	6589479	-1	NA	NA	no	GO_0022416
215	FBgn0263929	jvl	javelin-like	CG43162	3R	14741582	14795868	1	NA	NA	no	FBbt_00005181
216	FBgn0037375	kat-60L1	katanin p60-like 1	CG1193	3R	5781762	5787465	1	NA	NA	no	GO_0050767
217	FBgn0015399	kek1	kekkon 1	CG12283	2L	12817000	12822787	-1	NA	NA	yes	NA
218	FBgn0262127	kibra	kibra	CG33967	3R	14697689	14724261	-1	NA	NA	no	GO_0050767
219	FBgn0028369	kirre	kin of irre	CG3653	X	2740384	3134532	1	NA	NA	no	GO_0022416
220	FBgn0013469	klu	klumpfuss	CG12296	3L	10981171	11009188	-1	NA	NA	no	FBbt_00001135 / GO_0050767
221	FBgn0001325	Kr	Kruppel	CG3340	2R	25226611	25231394	1	NA	NA	no	GO_0050767
222	FBgn0001324	kto	kohtalo	CG8491	3L	19836614	19844944	1	NA	NA	no	GO_0022416
223	FBgn0259984	kuz	kuzbanian	CG7147	2L	13550139	13639411	1	NA	NA	yes	NA
224	FBgn0002561	l(1)sc	lethal of scute	CG3839	X	409721	410817	1	NA	NA	no	GO_0007422 / GO_0050767
225	FBgn0002121	l(2)gl	lethal (2) giant larvae	CG2671	2L	9839	21376	-1	NA	NA	no	GO_0050767
226	FBgn0002526	LanA	Laminin A	CG10236	3L	6203831	6218022	-1	NA	NA	yes	NA
227	FBgn0015754	Lis-1	Lissencephaly-1	CG8440	2R	16178826	16185103	1	NA	NA	no	GO_0050767
228	FBgn0051781	lncRNA:CR31781	long non-coding RNA:CR31781	CR31781	2L	16869346	16878300	1	NA	NA	no	GO_0046331
229	FBgn0283521	lola	longitudinals lacking	CG12052	2R	10481894	10543291	-1	NA	NA	yes	NA
230	FBgn0022238	lolal	lola like	CG5738	2R	18154095	18158192	-1	NA	NA	yes	NA
231	FBgn0266129	lov	jim lovell	CG16778	2R	25085780	25139627	-1	NA	NA	no	FBbt_00001135
232	FBgn0028582	lqf	liquid facets	CG8532	3L	7528780	7540012	1	NA	NA	yes	NA
233	FBgn0038816	Lrrk	Leucine-rich repeat kinase	CG5483	3R	20635480	20644279	1	NA	NA	no	GO_0050767
234	FBgn0029688	lva	lava lamp	CG6450	X	3955543	3965327	-1	NA	NA	no	GO_0050767
235	FBgn0037481	MAGE	MAGE	CG10059	3R	7154238	7155180	-1	NA	NA	no	GO_0050767
236	FBgn0002643	mam	mastermind	CG8118	2R	13991203	14060356	1	NA	NA	no	GO_0046331
237	FBgn0011653	mas	masquerade	CG15002	3L	4161666	4167464	-1	NA	NA	no	GO_0007422
238	FBgn0023001	melt	melted	CG8624	3L	7134516	7143074	1	10545462 / 9409832	test_at_gene_PNS	no	NA
239	FBgn0086384	Mer	Merlin	CG14228	X	19689697	19693500	-1	NA	NA	no	GO_0050767
240	FBgn0052150	meru	meru	CG32150	3L	15837773	15844062	-1	NA	NA	no	FBbt_00001135
241	FBgn0263601	mib1	mind bomb 1	CG5841	3L	16006552	16011812	-1	NA	NA	no	GO_0046331
242	FBgn0053208	Mical	Molecule interacting with CasL	CG33208	3R	10001554	10042895	-1	NA	NA	no	FBbt_00005181
243	FBgn0262371	mir-263b	mir-263b stem loop	CR42886	3L	15843406	15843495	-1	NA	NA	no	GO_0022416 / FBbt_00001135
244	FBgn0262416	mir-31a	mir-31a stem loop	CR42964	2R	17783795	17783886	-1	NA	NA	no	GO_0050767
245	FBgn0262432	mir-8	mir-8 stem loop	CR42988	2R	16831432	16831518	1	NA	NA	no	GO_0050767
246	FBgn0262451	mir-ban	bantam	CR43018	3L	642208	642288	1	NA	NA	yes	GO_0050767
247	FBgn0263107	mir-bft	bereft	CR42938	2L	11953410	11953503	-1	NA	NA	no	GO_0022416
248	FBgn0021776	mira	miranda	CG12249	3R	19931799	19935120	-1	NA	NA	no	FBbt_00001135
249	FBgn0014343	mirr	mirror	CG10601	3L	12693639	12710249	1	NA	NA	no	FBbt_00005181 / GO_0007422 / FBbt_00001135
250	FBgn0033438	Mmp2	Matrix metalloproteinase 2	CG1794	2R	9611139	9683858	-1	NA	NA	no	GO_0046331
251	FBgn0259483	Mob4	MOB kinase activator 4	CG3403	2R	6695114	6696661	-1	NA	NA	no	GO_0050767
252	FBgn0002783	mor	moira	CG18740	3R	15968134	15972913	-1	NA	NA	no	GO_0050767
253	FBgn0011666	msi	musashi	CG5099	3R	25516118	25608423	1	NA	NA	no	GO_0022416
254	FBgn0004177	mts	microtubule star	CG7109	2L	7827650	7833576	1	NA	NA	no	GO_0050767
255	FBgn0002873	mud	mushroom body defect	CG12047	X	14247732	14258595	1	NA	NA	yes	NA
256	FBgn0262656	Myc	Myc	CG10798	X	3373159	3391697	1	NA	NA	yes	GO_0050767
257	FBgn0004647	N	Notch	CG3936	X	3134870	3172221	1	12524340 / 7768438 / 8851044 / 8533161 / 10545462	implicated_via_qtl	no	GO_0022416 / GO_0046331 / GO_0007422 / GO_0050767
258	FBgn0010488	NAT1	NAT1	CG3845	2R	12915994	12923734	1	NA	NA	no	GO_0022416
259	FBgn0039234	Nct	Nicastrin	CG7012	3R	24851601	24854869	1	NA	NA	no	GO_0046331
260	FBgn0004374	neb	nebbish	CG10718	2L	20075757	20089698	1	NA	NA	yes	NA
261	FBgn0261617	nej	nejire	CG15319	X	9665442	9687066	-1	NA	NA	yes	NA
262	FBgn0028999	nerfin-1	nervous fingers 1	CG13906	3L	909112	912319	1	NA	NA	no	FBbt_00001135
263	FBgn0002932	neur	neuralized	CG11988	3R	9020348	9039471	-1	12524340 / 8851044 / 8533161 / 9409832	test_at_gene_PNS	yes	GO_0007422 / FBbt_00001135
264	FBgn0016920	nompC	no mechanoreceptor potential C	CG11020	2L	5346200	5365760	1	NA	NA	no	FBbt_00005181
265	FBgn0261675	Npc1b	Niemann-Pick type C-1b	CG12092	X	20934869	20939503	1	NA	NA	no	GO_0007422
266	FBgn0262509	nrm	neuromusculin	CG43079	3L	22998372	23040300	1	NA	NA	no	FBbt_00001135
267	FBgn0034371	Ntan1	N-terminal amidohydrolase 1	CG5473	2R	18640862	18658222	-1	NA	NA	no	GO_0050767
268	FBgn0085424	nub	nubbin	CG34395	2L	12587625	12628135	1	NA	NA	no	FBbt_00001135 / GO_0050767
269	FBgn0021768	nudC	nudC	CG9710	3L	16804994	16819532	1	NA	NA	no	GO_0050767
270	FBgn0036059	nudE	nudE	CG8104	3L	9899241	9903031	1	NA	NA	no	GO_0050767
271	FBgn0013718	nuf	nuclear fallout	CG33991	3L	14190870	14233250	1	NA	NA	yes	NA
272	FBgn0002973	numb	numb	CG3779	2L	9437469	9464184	1	9691044 / 8851044 / 8533161	implicated_via_qtl	no	FBbt_00001135 / GO_0050767
273	FBgn0005636	nvy	nervy	CG3385	2R	24275734	24291084	1	NA	NA	no	GO_0022416
274	FBgn0028996	onecut	onecut	CG1922	4	598555	607649	-1	NA	NA	no	FBbt_00005181
275	FBgn0261885	osa	osa	CG7467	3R	17687818	17718350	-1	NA	NA	no	GO_0050767
276	FBgn0265102	Oseg1	Outer segment 1	CG7161	3L	8407268	8412825	-1	NA	NA	no	FBbt_00001135
277	FBgn0035264	Oseg4	Outer segment 4	CG2069	3L	1730993	1735767	-1	NA	NA	no	FBbt_00001135
278	FBgn0038418	pad	poils au dos	CG10309	3R	16342318	16345829	1	NA	NA	no	GO_0022416
279	FBgn0023216	Parg	Poly(ADP-ribose) glycohydrolase	CG2864	X	3668837	3671502	-1	NA	NA	yes	NA
280	FBgn0011692	pav	pavarotti	CG1258	3L	4242734	4246233	1	12524340 / 10545462 / 9409832	test_at_gene_PNS	no	GO_0007422
281	FBgn0003041	pbl	pebble	CG8114	3L	7896109	7911954	-1	10545462 / 9409832	test_at_gene_PNS	no	NA
282	FBgn0020386	Pdk1	Phosphoinositide-dependent kinase 1	CG1210	3L	129450	145895	1	NA	NA	yes	NA
283	FBgn0013563	Pex1	Peroxin 1	CG6760	3L	14071892	14076123	1	NA	NA	no	GO_0007422
284	FBgn0003090	pk	prickle	CG11084	2R	7150703	7223378	1	NA	NA	no	GO_0050767
285	FBgn0025741	PlexA	Plexin A	CG11081	4	1009895	1027101	-1	NA	NA	no	GO_0050767
286	FBgn0025740	PlexB	Plexin B	CG17245	4	32478	43778	-1	NA	NA	no	GO_0050767
287	FBgn0003117	pnr	pannier	CG3978	3R	16026079	16041796	1	NA	NA	no	GO_0022416
288	FBgn0003118	pnt	pointed	CG17077	3R	23290231	23346167	-1	12524340 / 10545462 / 9409832	test_at_gene_PNS	yes	GO_0050767
289	FBgn0003124	polo	polo	CG12306	3L	20309654	20313466	1	NA	NA	no	GO_0050767
290	FBgn0025739	pon	partner of numb	CG3346	X	4636318	4639112	1	NA	NA	no	FBbt_00001135
291	FBgn0040078	pont	pontin	CG4003	3R	10262123	10263899	1	NA	NA	no	FBbt_00001135
292	FBgn0261285	Ppcs	Phosphopantothenoylcysteine synthetase	CG5629	3R	19139054	19147910	-1	NA	NA	no	GO_0022416
293	FBgn0004595	pros	prospero	CG17228	3R	11328480	11407627	1	12524340 / 10545462 / 9409832	test_at_gene_PNS	no	GO_0007422 / FBbt_00001135 / GO_0050767
294	FBgn0026713	Prp16	pre-mRNA processing factor 16	CG32604	X	14201362	14224732	1	NA	NA	yes	NA
295	FBgn0263102	psq	pipsqueak	CG2368	2R	10557888	10617280	1	NA	NA	yes	NA
296	FBgn0004370	Ptp10D	Protein tyrosine phosphatase 10D	CG1817	X	11622015	11677338	1	NA	NA	yes	NA
297	FBgn0243512	puc	puckered	CG7850	3R	8105332	8122294	1	10545462 / 9409832	test_at_gene_PNS	no	NA
298	FBgn0003165	pum	pumilio	CG9755	3R	9066343	9237682	-1	NA	NA	yes	NA
299	FBgn0003174	pwn	pawn	CG11101	2R	7282572	7300806	1	NA	NA	no	GO_0022416
300	FBgn0053207	pxb	pxb	CG33207	3R	15666183	15690513	1	NA	NA	yes	NA
301	FBgn0262614	pyd	polychaetoid	CG43140	3R	8827068	8931896	-1	12524340 / 10430585 / 8851044 / 10545462	test_at_gene_bristle	yes	GO_0022416
302	FBgn0033649	pyr	pyramus	CG13194	2R	11712263	11726345	1	NA	NA	no	GO_0050767
303	FBgn0019662	qm	quemao	CG8593	3L	7348313	7353622	1	9691044 / 10430585 / 8851044 / 8889529 / 10545462	test_at_gene_bristle	no	NA
304	FBgn0285937	Rab1	Rab1	CG3320	3R	21266029	21269060	-1	NA	NA	no	GO_0050767
305	FBgn0015790	Rab11	Rab11	CG5771	3R	21111408	21116146	1	NA	NA	no	GO_0022416
306	FBgn0010333	Rac1	Rac1	CG2248	3L	1300879	1302683	-1	NA	NA	no	GO_0007422 / GO_0050767
307	FBgn0015286	Rala	Ras-like protein A	CG2849	X	3704610	3719635	-1	NA	NA	yes	NA
308	FBgn0003204	ras	raspberry	CG1799	X	10744502	10749097	1	NA	NA	yes	NA
309	FBgn0003205	Ras85D	Ras oncogene at 85D	CG9375	3R	9510561	9513067	-1	NA	NA	no	GO_0007422
310	FBgn0052062	Rbfox1	RNA-binding Fox protein 1	CG32062	3L	10481412	10594012	1	NA	NA	no	FBbt_00001135
311	FBgn0002638	Rcc1	Regulator of chromosome condensation 1	CG10480	3L	5930262	5932773	-1	NA	NA	no	GO_0050767
312	FBgn0031816	Rchy1	Ring finger and CHY zinc finger domain containing 1	CG16947	2L	6459015	6465669	-1	NA	NA	no	GO_0050767
313	FBgn0014018	Rel	Relish	CG11992	3R	9044183	9047977	-1	NA	NA	no	GO_0007422
314	FBgn0260933	rempA	reduced mechanoreceptor potential A	CG11838	2L	553742	560310	-1	NA	NA	no	FBbt_00001135
315	FBgn0021800	Reph	Regulator of eph expression	CG3920	2L	3803545	3810671	1	NA	NA	no	GO_0007422
316	FBgn0011701	repo	reversed polarity	CG31240	3R	18236192	18239602	1	NA	NA	no	GO_0007422 / GO_0050767
317	FBgn0040075	rept	reptin	CG9750	3L	19255340	19257111	1	NA	NA	no	FBbt_00001135
318	FBgn0020379	Rfx	Rfx	CG6312	3R	10361760	10378068	-1	NA	NA	no	FBbt_00001135
319	FBgn0041191	Rheb	Ras homolog enriched in brain	CG1081	3R	5568921	5570491	1	NA	NA	no	GO_0050767
320	FBgn0004635	rho	rhomboid	CG1004	3L	1463811	1468944	1	12524340 / 10545462	implicated_via_qtl	no	NA
321	FBgn0014020	Rho1	Rho1	CG8416	2R	16102687	16107229	1	NA	NA	no	GO_0007422
322	FBgn0036187	RIOK1	RIO kinase 1	CG11660	3L	11646234	11648474	-1	NA	NA	no	GO_0050767
323	FBgn0039306	RIOK2	RIO kinase 2	CG11859	3R	25265844	25267757	1	NA	NA	no	GO_0050767
324	FBgn0003256	rl	rolled	CG12559	2R	1071462	1125927	1	NA	NA	no	FBbt_00001135
325	FBgn0267337	rn	rotund	CG42277	3R	7272617	7309629	-1	NA	NA	no	GO_0022416
326	FBgn0005631	robo1	roundabout 1	CG13521	2R	22692524	22700970	-1	NA	NA	yes	NA
327	FBgn0039152	Root	Rootletin	CG6129	3R	24113286	24128193	1	NA	NA	no	FBbt_00001135
328	FBgn0002590	RpS5a	Ribosomal protein S5a	CG8922	X	17143588	17148264	-1	NA	NA	yes	NA
329	FBgn0003285	rst	roughest	CG4125	X	2950399	2973834	-1	NA	NA	no	GO_0022416
330	FBgn0003301	rut	rutabaga	CG9533	X	14787478	14826073	-1	NA	NA	yes	NA
331	FBgn0261648	salm	spalt major	CG6464	2L	11434311	11445614	-1	NA	NA	no	FBbt_00001135
332	FBgn0038947	Sar1	Secretion-associated Ras-related 1	CG7073	3R	22356685	22360711	1	NA	NA	no	GO_0050767
333	FBgn0285917	sbb	scribbler	CG5580	2R	18278198	18357296	-1	NA	NA	yes	NA
334	FBgn0004170	sc	scute	CG3827	X	396060	397497	1	12524340 / 17277365 / 9691044 / 7768438 / 8978039 / 10757767 / 8851044 / 8533161 / 10545462	test_at_gene_bristle	no	GO_0022416 / GO_0007422 / FBbt_00001135 / GO_0050767
335	FBgn0003326	sca	scabrous	CG17579	2R	12780541	12802010	1	9691044 / 7992053 / 8722781 / 10689806 / 8851044 / 8889529 / 8533161	test_at_gene_bristle	yes	GO_0022416 / FBbt_00005181 / FBbt_00001135
336	FBgn0003339	Scr	Sex combs reduced	CG1030	3R	6823120	6849981	-1	12524340 / 8978039 / 10545462	test_at_gene_bristle	no	NA
337	FBgn0263289	scrib	scribble	CG43398	3R	26536350	26604051	1	NA	NA	yes	NA
338	FBgn0004880	scrt	scratch	CG1130	3L	3983896	3994003	1	12524340 / 10545462	implicated_via_qtl	no	FBbt_00001135
339	FBgn0003345	sd	scalloped	CG8544	X	15804370	15827682	1	NA	NA	yes	FBbt_00005181 / GO_0050767
340	FBgn0266674	Sec15	Secretory 15	CG7034	3R	21105046	21107972	-1	NA	NA	no	GO_0022416
341	FBgn0262125	Sec23	Secretory 23	CG1250	3R	5649065	5652629	1	NA	NA	no	GO_0050767
342	FBgn0040336	Seipin	Seipin	CG9904	X	2619799	2622140	1	NA	NA	no	GO_0050767
343	FBgn0267376	SelR	Selenoprotein R	CG6584	3R	10863355	10868642	-1	NA	NA	no	GO_0022416 / FBbt_00005181
344	FBgn0011259	Sema1a	Semaphorin 1a	CG18405	2L	8542147	8672041	1	NA	NA	no	GO_0050767
345	FBgn0016059	Sema1b	Semaphorin 1b	CG6446	2R	17672839	17683499	-1	NA	NA	no	GO_0050767
346	FBgn0011260	Sema2a	Semaphorin 2a	CG4700	2R	16500178	16533459	1	NA	NA	no	GO_0050767
347	FBgn0264273	Sema2b	Semaphorin 2b	CG33960	2R	16386524	16431758	1	NA	NA	no	GO_0050767
348	FBgn0284221	Sema5c	Semaphorin 5c	CG5661	3L	12067511	12081830	-1	NA	NA	no	GO_0050767
349	FBgn0002573	sens	senseless	CG32120	3L	13396228	13401125	-1	9409832	test_at_gene_PNS	no	GO_0022416 / FBbt_00005181 / GO_0007422 / FBbt_00001135
350	FBgn0004197	Ser	Serrate	CG6127	3R	27172090	27194267	-1	NA	NA	no	GO_0046331
351	FBgn0003371	sgg	shaggy	CG2621	X	2633952	2679553	1	12524340 / 10545462	implicated_via_qtl	no	GO_0022416
352	FBgn0261445	sgl	sugarless	CG10072	3L	6959554	6964758	-1	NA	NA	yes	NA
353	FBgn0003391	shg	shotgun	CG3722	2R	21049654	21057197	-1	NA	NA	no	FBbt_00005181
354	FBgn0013733	shot	short stop	CG18076	2R	13864237	13942110	-1	NA	NA	no	GO_0050767
355	FBgn0032741	Sidpn	similar to Deadpan	CG10446	2L	19027710	19030780	1	NA	NA	no	GO_0050767
356	FBgn0085447	sif	still life	CG34418	3L	5657913	5749599	1	NA	NA	no	GO_0050767
357	FBgn0004666	sim	single-minded	CG7771	3R	13057755	13078124	1	9409832	test_at_gene_PNS	no	NA
358	FBgn0024291	Sirt1	Sirtuin 1	CG5216	2L	13165564	13169551	1	NA	NA	no	GO_0046331
359	FBgn0003415	skd	skuld	CG9936	3L	20992814	21027434	-1	NA	NA	no	GO_0022416
360	FBgn0283468	slmb	supernumerary limbs	CG3412	3R	21119252	21127485	-1	NA	NA	no	GO_0050767
361	FBgn0003435	sm	smooth	CG9218	2R	19517864	19631508	-1	9691044 / 8851044 / 8889529 / 8533161 / 9178010	test_at_gene_bristle	yes	NA
362	FBgn0023167	SmD3	Small ribonucleoprotein particle protein SmD3	CG8427	2R	12168731	12170003	1	NA	NA	no	GO_0007422
363	FBgn0025800	Smox	Smad on X	CG2262	X	8137041	8142279	-1	NA	NA	no	GO_0050767
364	FBgn0003447	sn	singed	CG32858	X	7964024	7986601	1	NA	NA	yes	GO_0022416 / FBbt_00005181
365	FBgn0003448	sna	snail	CG3956	2L	15476593	15478260	-1	NA	NA	no	FBbt_00001135
366	FBgn0011715	Snr1	Snf5-related 1	CG1064	3R	5470926	5472754	1	NA	NA	no	GO_0050767
367	FBgn0024189	sns	sticks and stones	CG33141	2R	8798489	8856091	1	NA	NA	no	GO_0022416
368	FBgn0003462	Sod1	Superoxide dismutase 1	CG11793	3L	11112281	11113740	-1	9691044	implicated_via_qtl	no	NA
369	FBgn0005613	Sox15	Sox box protein 15	CG8404	2R	14201390	14212413	-1	NA	NA	no	GO_0022416 / FBbt_00005181
370	FBgn0029123	SoxN	SoxNeuro	CG18024	2L	8825645	8829670	1	NA	NA	no	GO_0050767
371	FBgn0020378	Sp1	Sp1	CG1343	X	9729648	9756369	1	NA	NA	no	FBbt_00001135
372	FBgn0039141	spas	spastin	CG5977	3R	24038215	24042982	1	NA	NA	no	GO_0050767
373	FBgn0260440	spdo	sanpodo	CG31020	3R	30476684	30478849	1	12524340 / 9409832	test_at_gene_PNS	no	GO_0007422
374	FBgn0016977	spen	split ends	CG18497	2L	159032	203397	1	NA	NA	yes	GO_0022416 / GO_0007422
375	FBgn0005672	spi	spitz	CG10334	2L	19567900	19577315	-1	NA	NA	yes	FBbt_00005181 / GO_0007422 / GO_0050767
376	FBgn0032451	spict	spichthyin	CG12292	2L	12704725	12706683	1	NA	NA	no	GO_0050767
377	FBgn0086362	spn-F	spn-F	CG12114	3R	31255127	31256659	1	NA	NA	no	GO_0022416 / FBbt_00005181
378	FBgn0003513	ss	spineless	CG6993	3R	16374434	16403690	-1	NA	NA	no	FBbt_00005181 / FBbt_00001135
379	FBgn0024836	stan	starry night	CG11895	2R	10673345	10721138	1	NA	NA	no	FBbt_00005181 / GO_0050767
380	FBgn0003525	stg	string	CG1395	3R	29251826	29255800	-1	12524340 / 10545462	implicated_via_qtl	yes	NA
381	FBgn0045073	Stim	Stromal interaction molecule	CG9126	X	15934495	15940451	-1	NA	NA	no	GO_0022416
382	FBgn0004837	Su(H)	Suppressor of Hairless	CG3497	2L	15039488	15043334	1	NA	NA	no	FBbt_00005181 / FBbt_00001135
383	FBgn0005561	sv	shaven	CG11049	4	1088798	1113317	1	NA	NA	no	FBbt_00005181 / FBbt_00001135
384	FBgn0003651	svp	seven up	CG11502	3R	12258737	12302785	1	NA	NA	yes	NA
385	FBgn0003656	sws	swiss cheese	CG2212	X	7956820	7968236	-1	NA	NA	yes	NA
386	FBgn0015550	tap	target of Poxn	CG7659	3L	17359682	17361811	1	NA	NA	no	GO_0050767
387	FBgn0040071	tara	taranis	CG6889	3R	16225651	16260329	1	NA	NA	yes	NA
388	FBgn0028902	Tektin-A	Tektin A	CG4767	2L	15854126	15856450	1	NA	NA	no	FBbt_00001135
389	FBgn0004449	Ten-m	Tenascin major	CG5723	3L	22293044	22407863	-1	NA	NA	no	GO_0022416
390	FBgn0014395	tilB	touch insensitive larva B	CG14620	X	22449737	22451463	1	NA	NA	no	FBbt_00001135
391	FBgn0283657	Tlk	Tousled-like kinase	CG34412	X	3720007	3789770	1	NA	NA	yes	NA
392	FBgn0029114	Tollo	Tollo	CG6890	3L	15235619	15242832	1	NA	NA	yes	GO_0007422
393	FBgn0026320	Tom	Twin of m4	CG5185	3L	14969344	14970306	1	NA	NA	yes	NA
394	FBgn0025615	Torsin	Torsin	CG3024	X	4648592	4650032	-1	NA	NA	no	FBbt_00005181
395	FBgn0028978	trbl	tribbles	CG5408	3L	20396288	20401609	-1	NA	NA	yes	NA
396	FBgn0003744	trc	tricornered	CG8637	3L	19830864	19834304	-1	NA	NA	no	GO_0022416
397	FBgn0046687	Tre1	Trapped in endoderm 1	CG3171	X	5673830	5679977	-1	NA	NA	yes	NA
398	FBgn0051721	Trim9	Tripartite motif containing 9	CG31721	2L	10544883	10628054	1	NA	NA	no	GO_0007422
399	FBgn0024277	trio	trio	CG18214	3L	995982	1034875	-1	NA	NA	no	GO_0007422
400	FBgn0013263	Trl	Trithorax-like	CG33261	3L	14747929	14761049	-1	NA	NA	no	FBbt_00005181
401	FBgn0010452	trn	tartan	CG11280	3L	13114271	13118077	1	12524340 / 10545462 / 9409832	test_at_gene_PNS	no	NA
402	FBgn0284408	trol	terribly reduced optic lobes	CG33950	X	2470460	2545427	-1	NA	NA	no	GO_0050767
403	FBgn0262516	Trpml	Transient receptor potential cation channel, mucolipin	CG8743	3L	19714418	19718328	-1	NA	NA	no	GO_0046331
404	FBgn0011726	tsr	twinstar	CG4254	2R	24044453	24046805	-1	NA	NA	no	FBbt_00005181
405	FBgn0003870	ttk	tramtrack	CG1856	3R	31713867	31735392	1	12524340 / 9409832	test_at_gene_PNS	yes	FBbt_00005181 / GO_0007422
406	FBgn0265974	ttv	tout-velu	CG10117	2R	14526267	14587917	1	NA	NA	yes	NA
407	FBgn0015558	tty	tweety	CG1693	X	21328613	21339676	-1	12524340	implicated_via_qtl	no	NA
408	FBgn0003896	tup	tailup	CG10619	2L	18859507	18881261	-1	NA	NA	no	GO_0022416
409	FBgn0038206	twf	twinfilin	CG3172	3R	14122654	14124474	1	NA	NA	no	GO_0022416 / FBbt_00005181
410	FBgn0004889	tws	twins	CG6235	3R	10126129	10139772	-1	NA	NA	no	GO_0050767
411	FBgn0284435	tyn	trynity	CG17131	X	140318	200663	1	NA	NA	yes	NA
412	FBgn0023143	Uba1	Ubiquitin activating enzyme 1	CG1782	2R	9688289	9693328	-1	NA	NA	yes	NA
413	FBgn0015320	Ubc2	Ubiquitin conjugating enzyme 2	CG6720	2L	10765010	10768006	-1	NA	NA	yes	NA
414	FBgn0061469	Ube3a	Ubiquitin protein ligase E3A	CG6190	3L	11206422	11210583	-1	NA	NA	no	GO_0007422
415	FBgn0003950	unc	uncoordinated	CG1501	X	21111414	21116914	-1	NA	NA	no	FBbt_00001135
416	FBgn0004395	unk	unkempt	CG4620	3R	23149653	23157862	-1	NA	NA	no	GO_0022416 / GO_0050767
417	FBgn0003963	ush	u-shaped	CG2762	2L	476220	540560	1	NA	NA	no	GO_0022416
418	FBgn0015838	Vang	Van Gogh	CG8075	2R	9103238	9106796	1	NA	NA	no	GO_0050767
419	FBgn0262736	Vha16-1	Vacuolar H[+] ATPase 16kD subunit 1	CG3161	2R	6625242	6633090	-1	NA	NA	yes	NA
420	FBgn0003984	vn	vein	CG10491	3L	5813338	5845664	-1	NA	NA	no	GO_0007422
421	FBgn0016076	vri	vrille	CG14029	2L	5288944	5311223	1	NA	NA	no	GO_0022416
422	FBgn0086680	vvl	ventral veins lacking	CG10037	3L	6790158	6794941	1	12524340	implicated_via_qtl	no	GO_0007422
423	FBgn0024273	WASp	WASp	CG1520	3R	28824506	28832024	-1	NA	NA	no	GO_0022416
424	FBgn0036771	Wdr92	WD repeat domain 92	CG14353	3L	17908143	17909683	1	NA	NA	no	FBbt_00001135
425	FBgn0010194	Wnt5	Wnt oncogene analog 5	CG6407	X	18501401	18505405	-1	NA	NA	no	GO_0050767
426	FBgn0001983	wor	worniu	CG4158	2L	15423297	15425580	-1	NA	NA	no	GO_0050767
427	FBgn0011739	wts	warts	CG12072	3R	30789625	30806619	-1	NA	NA	no	GO_0050767
428	FBgn0004034	y	yellow	CG3757	X	356509	361245	1	NA	NA	no	FBbt_00005181
429	FBgn0034970	yki	yorkie	CG4005	2R	24065975	24068485	-1	NA	NA	no	GO_0050767
430	FBgn0039261	Ythdf	YTH N6-methyladenosine RNA binding protein	CG6422	3R	25033876	25039249	-1	NA	NA	no	GO_0050767
431	FBgn0259789	zld	zelda	CG12701	X	19766465	19783548	-1	NA	NA	no	GO_0050767
432	FBgn0266709	Zmynd10	Zinc finger MYND-type containing 10	CG11253	3L	13024763	13026437	-1	NA	NA	no	FBbt_00001135
